# Wave succession in the pandemic clone of *Vibrio parahaemolyticus* driven by gene loss

**DOI:** 10.1101/2024.06.03.596356

**Authors:** Chao Yang, Hongling Qiu, Sarah L. Svensson, Chengpei Ni, Song Gao, Zhizhou Jia, Huiqi Wen, Li Xie, Wenxuan Xu, Yujiao Qin, Shuzhu Lin, Jiancheng Wang, Yiquan Zhang, Yinghui Li, Min Jiang, Xiaolu Shi, Qinghua Hu, Zhemin Zhou, Yanjie Chao, Ruifu Yang, Yujun Cui, Jaime Martinez-Urtaza, Hui Wang, Daniel Falush

## Abstract

While spontaneous mutation and gene acquisition are well-established drivers of pathogen adaptation, the role of gene loss remains underexplored. Here, we investigated the emergence and diversification of the pandemic clone (PC) of *Vibrio parahaemolyticus* through large-scale phylogenomic analysis of 8,684 global isolates. The PC rapidly acquired multiple marker genes and genomic islands, subsequently diverging into successive sublineages mediating independent waves of cross-country transmission, as also observed in *V. cholerae*. Wave succession in the last two decades was driven by loss of putrescine utilization (Puu) genes, conferring phenotypic advantages for environmental adaptation (enhanced biofilm formation) and human transmission (increased cell adhesion/intestinal colonization, reduced virulence), consistent with the virulence trade-off hypothesis. We identified Puu-gene loss in multiple bacterial genera, with effects on biofilm and adhesion replicated in *V. cholerae* and *Escherichia coli*, suggesting convergent evolution and universal phenotypic effects. Our results highlight the indispensable role of gene loss in bacterial pathogen adaptation.
