## Supplementary Table 3 for "Wave succession in the pandemic clone of *Vibrio parahaemolyticus* driven by gene loss"

### Sheet: Sheet1
Supplemeantary Table 3. Pandemic clone-specific accessory genes.
Gene	Gene tag in reference	Genomic island/super integron	Function	Frequency (%)
				PC	PrePC1	PrePC2	PrePC3a	PrePC3b	PrePC4a	PrePC4b
group_927	VP0387	VPaI-1	restriction endonuclease subunit S	97.9	0	0	0	0	0	0
group_180	VP0392	VPaI-1	translation elongation factor Ts	97.9	0	0	0	0	0	0
group_2408	VP0393	VPaI-1	hypothetical protein	97.9	0	0	0	0	0	0
group_845	VP0401	VPaI-1	hypothetical protein	97.6	0	0	0	0	0	0
group_560	VP0637	VPaI-2	hypothetical protein	100	0	0	0	0	0	0
group_863	VP1564	F237	hypothetical protein	98.9	0	0	0	0	0	0
group_1176	VP2900	VPaI-5	KAP family NTPase	98	0	0	0	0	0	0
group_781	VP2901	VPaI-5	hypothetical protein	98	0	0	0	0	0	0
group_481	VP2902	VPaI-5	hypothetical protein	98.1	0	0	0	0	0	0
group_1044	VP2903	VPaI-5	KAP family NTPase	97.9	0	0	0	0	0	0
group_480	VP2905	VPaI-5	hypothetical protein	97.6	0	0	0	0	0	0
group_2510	VP2906	VPaI-5	hypothetical protein	97.9	0	0	0	0	0	0
group_158	VP2907	VPaI-5	hypothetical protein	97.9	0	0	0	0	0	0
group_864	VP2908	VPaI-5	hypothetical protein	98	0	0	0	0	0	0
group_849	VP2909	VPaI-5	site-specific integrase	98.1	0	0	0	0	0	0
group_146	VP2910	VPaI-5	tyrosine-type recombinase/integrase	97.9	0	0	0	0	0	0
group_157	VPA1254	VPaI-6	IS110-like element ISVpa1 family transposase	99.5	0	0	0	0	0	0
group_725	VPA1255	VPaI-6	AAA family ATPase	99.3	0	0	0	0	0	0
group_3075	VPA1256	VPaI-6	hypothetical protein	99.2	0	0	0	0	0	0
group_726	VPA1259	VPaI-6	hypothetical protein	99.3	0	0	0	0	0	0
group_3136	VPA1260	VPaI-6	hypothetical protein	99.4	0	0	0	0	0	0
group_429	VPA1261	VPaI-6	AAA family ATPase	99.4	0	0	0	0	0	0
group_893	VPA1262	VPaI-6	VPA1262 family protein	99.3	0	0	0	0	0	0
group_1093	VPA1263	VPaI-6	S-type pyocin domain-containing protein	98.9	0	0	0	0	0	0
imm	VPA1264	VPaI-6	bacteriocin immunity protein	99.3	0	0	0	0	0	0
group_645	VPA1266	VPaI-6	AAA family ATPase	99.3	0	0	0	0	0	0
group_2158	VPA1267	VPaI-6	VPA1267 family protein	99.3	0	0	0	0	0	0
group_1867	VPA1268	VPaI-6	gamma-mobile-trio protein GmtX	99.3	0	0	0	0	0	0
group_1072	VPA1269	VPaI-6	integrase family protein	99.3	0	0	0	0	0	0
group_3064	VPA1270	VPaI-6	gamma-mobile-trio recombinase GmtY	99.3	0	0	0	0	0	0
group_2320	VPA1377	VPaI-7	IS5 family transposase	99.9	0	0	0	0	0	0
group_1077	VP1861	Super integron	GNAT family N-acetyltransferase	99.4	0	0	0	0	0	0
rhtC_1	VP1862	Super integron	LysE family transporter	99.7	0	0	0	0	0	0
group_3318	VP1864	Super integron	VOC family protein	99.7	0	0	0	0	0	0
group_245	VPA0435		hypothetical protein	95.1	0	0	0	0	0	0
group_498	VPA0891		hypothetical protein	96.4	0	0	0	0	0	0
spkB	VPA1301		pentapeptide repeat-containing protein	98.9	0	0	0	0	0	0
