## Supplementary Table 4 for "Wave succession in the pandemic clone of *Vibrio parahaemolyticus* driven by gene loss"

### Sheet: Sheet1
Supplementary Table 4. High-frequency homoplasic non-recombined SNPs.
Chromosome	Position	No. of homoplasy	Type	AncestorAllele	Derived allele	Mutation type	Gene	Function	Annotation	Reference
Chromosome 1	1103479	10	intergenic	C	T/A	Intergenic
Chromosome 1	1340856	6	intragenic	A	G	Nonsynonymous	VP1266	J domain-containing protein
Chromosome 1	2174141	8	intergenic	A	G	Intergenic
Chromosome 1	2206973	8	intragenic	A	C	Nonsynonymous	VP2099	sigma-54 dependent transcriptional regulator	Quorum sensing related	https://journals.asm.org/doi/full/10.1128/IAI.00930-16
Chromosome 1	2411422	8	intergenic	A	C	Intergenic
Chromosome 1	2446681	6	intragenic	T	G	Nonsynonymous	VP2336	DUF4250 domain-containing protein
Chromosome 1	2552133	6	intergenic	A	C	Intergenic
Chromosome 1	2718653	6	intragenic	G	A	Synonymous	VP2572	ribonuclease III
Chromosome 1	2718656	12	intragenic	A	C	Synonymous	VP2572	ribonuclease III
Chromosome 1	2844673	6	intragenic	G	C	Nonsynonymous	VP2691	rod shape-determining protein
Chromosome 1	2922130	11	intergenic	T	G	Intergenic
Chromosome 1	2984243	6	intragenic	A	C	Nonsynonymous	VP2819	DNA mismatch repair endonuclease MutL	VBNC state related	https://academic.oup.com/femsec/article/91/5/fiv035/547059
Chromosome 1	2984246	8	intragenic	A	C	Nonsynonymous	VP2819	DNA mismatch repair endonuclease MutL	VBNC state related	https://academic.oup.com/femsec/article/91/5/fiv035/547059
Chromosome 1	2984249	8	intragenic	T	C	Nonsynonymous	VP2819	DNA mismatch repair endonuclease MutL	VBNC state related	https://academic.oup.com/femsec/article/91/5/fiv035/547059
Chromosome 1	3076078	9	intergenic	A	G	Intergenic
Chromosome 1	3283948	9	intragenic	C	A	Nonsynonymous	VP3076	F0F1 ATP synthase subunit I	VBNC state related	https://academic.oup.com/femsec/article/91/5/fiv035/547059
Chromosome 2	125143	9	intragenic	T	G	Synonymous	VPA0132	thiaminase II
Chromosome 2	233821	7	intragenic	G	C/A	Nonsynonymous	VPA0227	S8 family serine peptidase	Surface-induced genes, colonization and virulence related	https://onlinelibrary.wiley.com/doi/full/10.1111/j.1365-2958.2010.07445.x
Chromosome 2	446032	7	intragenic	A	C	Nonsynonymous	VPA0451	Ati1 family type III secretion system chaperone	Specific chaperone of T3SS1	https://academic.oup.com/femsle/article/353/2/141/492826
Chromosome 2	680267	7	intragenic	C	A	Nonsynonymous	VPA0668	retention module-containing protein
Chromosome 2	680290	9	intragenic	A	C	Nonsynonymous	VPA0668	retention module-containing protein
Chromosome 2	799176	9	intragenic	A	C	Nonsynonymous	VPA0765	glutamate synthase-related protein
Chromosome 2	1090419	9	intragenic	A	C	Synonymous	VPA1033	type VI secretion system contractile sheath large subunit	T6SS2
Chromosome 2	1192654	6	intragenic	T	G	Nonsynonymous	VPA1127	enoyl-CoA hydratase-related protein	Stationary phase related	https://sfamjournals.onlinelibrary.wiley.com/doi/full/10.1111/lam.12452
Chromosome 2	1612438	8	intragenic	G	A	Nonsynonymous	VPA1506	spore coat U domain-containing protein
Chromosome 2	1799794	18	intragenic	G	A/C	Synonymous	VPA1676	L-arabinose isomerase
