## Supplementary Table 7 for "Wave succession in the pandemic clone of *Vibrio parahaemolyticus* driven by gene loss"

### Sheet: Sheet1
Supplementary Table 7. Strains and plasmids used in this study.
Strains used or generated in this study.
Name	Strain background	Genotype	Description	Strain number	Resistance	Source / Reference
V. parahaemolyticus RIMD WT	V. parahaemolyticus RIMD2210633, wave-3	WT	V. parahaemolyticus wild-type reference strain, wave-3	DFS-0005	N/A	Makano et al. 2003
V. cholerae WT	V. cholerae E7946 (El Tor, Ogawa)	WT	V. cholerae wild-type reference strain	DFS-0532	N/A	Yanjie Chao lab, Shanghai Institute of Immunity and Infection
E. coli WT	E. coli K12 MG1655	WT	E. coli wild-type reference strain	DFS-0535	N/A	Yanjie Chao lab, Shanghai Institute of Immunity and Infection
E. coli pKD46	E. coli K12 MG1655	pDK46	Carries plasmid encoding lambda red recombinase	DFS-0567	AmpR	This study
E. coli DH5α λpir	E. coli DH5α λpir	endA1 hsdR17 glnV44 (= supE44) thi-1 recA1 gyrA96 relA1 φ80dlacΔ(lacZ)M15 Δ(lacZYA-argF)U169 zdg-232::Tn10 uidA::pir+	Cloning strain, carries pir for R6K plasmid replication	DFS-0098	TetR	Qiyao Wang lab, East China University of Science and Technology
E. coli SM10 λpir	E. coli SM10 λpir	thi thr leu tonA lacY supE recA::RP4-2-Tc::Mu Km λpir	Donor strain for conjugation, carries pir for R6K plasmid replication	DFS-0004	KanR	Qiyao Wang lab, East China University of Science and Technology
E. coli MG1655 MFD λpir	E. coli MG1655 MFD λpir	RP4-2-Tc::[ΔMu1::aac(3)IV-ΔaphA-Δnic35-ΔMu2::zeo] ΔdapA::(erm-pir) ΔrecA.	DAP auxotroph for replication of RK6 plasmids and conjugation	DFS-0880	PraR, ZeoR, ErmR	Babic et al. 2008; PMID: 18638548
E. coli DH5α	E. coli DH5α	F– φ80lacZΔM15 Δ(lacZYA-argF)U169 recA1 endA1 hsdR17(rK–, mK+) phoA supE44 λ–thi-1 gyrA96 relA1	Cloning strain	DFS-0003	N/A	Sangon
V. parahaemolyticus ∆puuC	V. parahaemolyticus RIMD2210633 IPS	∆puuC	Markerless deletion of puuC (VP1776)	DFS-0242	N/A	This study
E. coli ∆puuC	E. coli MG1655 pKD46	∆puuC::KanR	Replacement with puuC (b1300) with KanR cassette	DFS-0561	KanR	This study
V. parahaemolyticus C-puuC	V. parahaemolyticus RIMD2210633 IPS	∆puuC pSSvSH25	Complementation of ∆puuC mutant with puuC behind Ptac promoter in pMMB207	DFS-0496	CmR	This study
V. cholerae ∆puuC (∆VC0819)	V. cholerae E7946 (El Tor, Ogawa)	∆VC0819::KanR	Deletion of VC0819, aldehyde dehydrogenase, replacement with KanR cassette	DFS-0913	KanR	This study
V. parahaemolyticus VPCZ66	V. parahaemolyticus VPCZ66	WT	V. parahaemolyticus natural strain, wave-1	VPCZ66	N/A	This study
V. parahaemolyticus VPCZ28	V. parahaemolyticus VPCZ28	WT	V. parahaemolyticus natural strain, wave-1	VPCZ28	N/A	This study
V. parahaemolyticus DFS0061	V. parahaemolyticus DFS0061	WT	V. parahaemolyticus natural strain, wave-2	DFS0061	N/A	This study
V. parahaemolyticus DFS0079	V. parahaemolyticus DFS0079	WT	V. parahaemolyticus natural strain, wave-2	DFS0079	N/A	This study
V. parahaemolyticus DFS0029	V. parahaemolyticus DFS0029	WT	V. parahaemolyticus natural strain, wave-3	DFS0029	N/A	This study
V. parahaemolyticus VP5	V. parahaemolyticus VP5	WT	V. parahaemolyticus natural strain, wave-4	VP5	N/A	This study
V. parahaemolyticus VPCZ3	V. parahaemolyticus VPCZ3	WT	V. parahaemolyticus natural strain, wave-4	VPCZ3	N/A	This study
V. parahaemolyticus VPCZ18	V. parahaemolyticus VPCZ18	WT	V. parahaemolyticus natural strain, wave-4	VPCZ18	N/A	This study
V. parahaemolyticus VPCZ36	V. parahaemolyticus VPCZ36	WT	V. parahaemolyticus natural strain, wave-4	VPCZ36	N/A	This study
V. parahaemolyticus VPCZ58	V. parahaemolyticus VPCZ58	WT	V. parahaemolyticus natural strain, wave-4	VPCZ58	N/A	This study
V. parahaemolyticus VPCZ106	V. parahaemolyticus VPCZ106	WT	V. parahaemolyticus natural strain, wave-4	VPCZ106	N/A	This study
V. parahaemolyticus RIMD WT c-di-GMP plasmid	V. parahaemolyticus RIMD WT	WT with c-di-GMP plasmid	V. parahaemolyticus RIMD WT with c-di-GMP plasmid	DFS-0577	SpcR	This study
V. parahaemolyticus ∆puuC c-di-GMP plasmid	V. parahaemolyticus ∆puuC	∆puuC with c-di-GMP plasmid	V. parahaemolyticus ∆puuC with c-di-GMP plasmid	DFS-0720	SpcR	This study
V. parahaemolyticus RIMD WT pWHQ205 plasmid	V. parahaemolyticus RIMD WT	WT with pWHQ205 plasmid	V. parahaemolyticus RIMD WT with pWHQ205 plasmid	DFS1089	CmR	This study
V. parahaemolyticus ∆puuC pWHQ205 plasmid	V. parahaemolyticus ∆puuC	∆puuC with pWHQ205 plasmid	V. parahaemolyticus ∆puuC withpWHQ205 plasmid	DFS1090	CmR	This study
V. parahaemolyticus VPCZ58 C-(VP1775-1786)	V. parahaemolyticus VPCZ58	WT pSSvSH167.15	Complementation of V. parahaemolyticus natural wave-4 strain VPCZ58 with nine genes (VP1775-1786) on plasmid pMMB207	DFS1845	CmR	This study
Plasmids used or generated in this study.
Name	Description	Origin / Backbone	Resistance	Strain number	Source / Reference
pMMB207	E. coli K12 MG1655	RSF1010	CmR	DFS-0132	Morales et al. 1991; PMID: 1847347
pDM4	Conjugatable plasmid with sacB counterselection for generation of deletion mutants via homologous recombination	R6K γ	CmR	DFS-0099	Milton et al. 1996; PMID: 8631707
pKD4	Carries kanamycin resistance cassette	R6K γ	KanR	DFS-0534	Datsenko & Wanner 2001; PMID: 10829079
pKD46	Carries arabinose-inducible λ red	pSC101	AmpR	DFS-0536	Datsenko & Wanner 2001; PMID: 10829079
pSSvSH22	Plasmid for deletion of puuC in V. parahaemolyticus	pDM4	AmpR CmR	DFS-0229/DFS-0231	This study
pSSvSH60	Plasmid for deletion of VC0819 in V. cholerae	pDM4	AmpR KanR CmR	DFS-0795/DFS-0809	This study
pSSvSH25	Plasmid for complementation of puuC deletion in V. parahaemolyticus	pMMB207	CmR	DFS-0210/DFS-0110	This study
pSSvSH76	Plasmid for complementation of puu island in V. parahaemolyticus (VP1775-1782)	pMMB207	CmR	DFS-0968/DFS-0976	This study
pRP0122-Pbe-amcyan_Bc3-5_turborfp	Plasmid for c-di-GMP assay	pRP1028	SpcR	DFS-0556	Jin He lab, Huazhong Agricultural University, Zhou et al. 2016
pWHQ205	Plasmid for bioluminescence imaging experiments	pMMB207	CmR	RSF1010	This study
